# Screening for functional regulatory variants in open chromatin using GenIE-ATAC

**DOI:** 10.1101/2022.02.09.479775

**Authors:** Sarah Cooper, Jeremy Schwartzentruber, Eve L Coomber, Qianxin Wu, Andrew Bassett

## Abstract

Understanding the effects of genetic variation in gene regulatory elements is crucial to interpreting genome function. This is particularly pertinent for the hundreds of thousands of disease-associated variants identified by GWAS, which frequently sit within gene regulatory elements but whose functional effects are often unknown. Current methods are limited in their scalability and ability to assay regulatory variants in their endogenous context, independently of other tightly linked variants. Here we present a new medium-throughput screening system: <u>g</u>enome <u>en</u>gineering based <u>i</u>nterrogation of <u>e</u>nhancers <u>a</u>ssay for <u>t</u>ransposase <u>a</u>ccessible <u>c</u>hromatin (GenIE-ATAC), that measures the effect of individual variants on chromatin accessibility in their endogenous genomic and chromatin context. We employ this assay to screen for the effects of regulatory variants in human induced pluripotent stem cells, validating a subset of causal variants, and extend our software package (rgenie) to analyse these new data. We demonstrate that this methodology can be used to understand the impact of defined deletions and point mutations within transcription factor binding sites. We thus establish GenIE-ATAC as a method to screen for the effect of gene regulatory element variation, allowing identification and prioritisation of causal variants from GWAS for functional follow-up and understanding the mechanisms of regulatory element function.
