## Supplementary Tables for "Screening for functional regulatory variants in open chromatin using GenIE-ATAC"

### Sheet: 1-Oligos for het experiments
Supplementary Table 1 - Oligonucleotide sequences for heterozyote SNP experiments
Tn5A primer	TCGTCGGCAGCGTCAG
Het experiment positive controls
SNP	Biotinylated Linear PCR primer (fwd)	Forward primer	Reverse primer	Biotinylated Linear PCR primer (rev exp)	Reverse primer (rev exp)
rs12212281	/5Biosg/﻿ATTCTCACCATGGGAATGCC	TCGGCATTCCTGCTGAACCGCTCTTCCGATCTGAAGTCCCTATTACCTTGCTGTCC	ACACTCTTTCCCTACACGACGCTCTTCCGATCTAGAGCTGCTCTTCTGTAGCC	/5Biosg/CACCGCTAACAAGCTCTCCT	TCGGCATTCCTGCTGAACCGCTCTTCCGATCTAGAGCTGCTCTTCTGTAGCC
rs10826861	/5Biosg/AACCTCTGAGATTACATCTCCTATAGG	TCGGCATTCCTGCTGAACCGCTCTTCCGATCTAATGGGCACGCACTTCCTG	ACACTCTTTCCCTACACGACGCTCTTCCGATCTACACAAACAGGCATTTCTTTCCC	/5Biosg/CTCTGGCCCAGCTTGACAC	TCGGCATTCCTGCTGAACCGCTCTTCCGATCTCAGGCATTTCTTTCCCCTCG
rs12046948	/5Biosg/GTGTTTGAAATCCGTGTTGGC	TCGGCATTCCTGCTGAACCGCTCTTCCGATCTAAACGAGCCTGCTGTTCTGA	ACACTCTTTCCCTACACGACGCTCTTCCGATCTGTATGAGTTAATTTGGAGATCCGG	/5Biosg/CTCGGTGCTGAAGAAGAGACA	TCGGCATTCCTGCTGAACCGCTCTTCCGATCTGTATGAGTTAATTTGGAGATCCGG
Het experiment negative controls
rs11233493	/5Biosg/CTTCCCTGAATGGGTTGTTATGG	TCGGCATTCCTGCTGAACCGCTCTTCCGATCTAATGACCGAACAGTCCCTTATG	ACACTCTTTCCCTACACGACGCTCTTCCGATCTGCCACTGATAAAACCAGGCG
rs6450345	/5Biosg/GTTGGAGTTCTGAATGCGCC	TCGGCATTCCTGCTGAACCGCTCTTCCGATCTCTACGGACTACAACTCCCAG	ACACTCTTTCCCTACACGACGCTCTTCCGATCTGCGTTTTCTCACGTGGCC
rs113541101	/5Biosg/CCAGTGGACTCCCATGTACC	TCGGCATTCCTGCTGAACCGCTCTTCCGATCTCAATAGCCAATGGTCTTGAGAC	ACACTCTTTCCCTACACGACGCTCTTCCGATCTAGGCGTTCTAAACATCAGCC

### Sheet: 2-Oligos and guides for editing
Supplementary Table 2 - Oligonucleotide and guide sequences for SNP editing experiments
SNP ID	Guide sequence 5'-3' (including PAM)	HDR oligo	Biotinylated Linear PCR oligo	Forward oligo	Reverse oligo
rs55685444	CAATGGCCATATGAATCACCAGG	AATCCAGCCCAGACCTACAGAATCAGCCTGCATTTTAACGCCATCTCCTCGTGATTCATATGGCCATTGTAATTTGAGAAGCATTTGTCTAGTAGTCACA	/5Biosg/GCGATAGACACCTGCACC	TCGGCATTCCTGCTGAACCGCTCTTCCGATCTTTATCTCAGGCCCCCTGC	ACACTCTTTCCCTACACGACGCTCTTCCGATCTCAGTCAGAGTGGGAATGACG
rs12269414	GCCTGGCGTGGAGCAGCAGATGG	AAGGCCGTGAACTGTGCTGCTTCTGCTCCAAGAGCCTTGGTTTTGCTGCTATCTGCTGCTCCACGCCAGGCAGTGCACTGCGATTCACCAAGGCCTTGCT	/5Biosg/CCAGGAGTTGGAACCTGC	TCGGCATTCCTGCTGAACCGCTCTTCCGATCTCCTCTTGCCTTGGCTGTG	ACACTCTTTCCCTACACGACGCTCTTCCGATCTGCAGACATCCAAATTGCTGC
rs7729529	AATCCGCAGCAGGCATGCTTAGG	CCTCCGACTGGTGTTTTGTGCAGATAAGGGAACTTGCACAAGGGACTTGCGTAAGCATGCCTGCTGCGGATTAAGAGCGCGCATGCGCACTGGGGGAATG	/5Biosg/TGAGCGGTGCTATGACTCAG	TCGGCATTCCTGCTGAACCGCTCTTCCGATCTCCAGGGATACTGGGACATAG	ACACTCTTTCCCTACACGACGCTCTTCCGATCTGCTTTTATATGAAAGCTAAGGAGGC
rs6700034	CGACCAGGACCGCACCCCCCCGG	GCGTCATCGCTGGGCGACTGATTTCGAGTTTCCGGTCAGGTTAGGCCGGTGGGGTGCGGTCCTGGTCGGAAGGAGGTGGAGAGTCGGGGGTCACCAGGCC	/5Biosg/GTACACGGAGTACAGGGCGG	TCGGCATTCCTGCTGAACCGCTCTTCCGATCTGAGGATGAACTGGCACAGC	ACACTCTTTCCCTACACGACGCTCTTCCGATCTCTGGGCGACTGATTTCGAG
rs8011143	CTAGCAGTTCGCAATCTGATAGG	AGGTTTGGGATACCACCTGTAGGTGGTGTGACTAGCAGTTCGCAATCTGACAGGAGTAAGAAAAAGTTGCTACGAGAAGAATGACTCAGCTCCCAGCCGA	/5Biosg/CGTAACAACATCTTTAATGCAATGG	TCGGCATTCCTGCTGAACCGCTCTTCCGATCTAGAGCTATTGGGATTTGCTACC	ACACTCTTTCCCTACACGACGCTCTTCCGATCTCGGACTTCCAGTTCTACAGG
rs4757506	CGGCGGGAGGAGGGGCAGAGCGG	AGTGTGGGAACTGTCGCCATGGCAGCCAGGAGGCGGGCGCGCGCGGCGGGGGGAGGGGCAGAGCGGAGCGGTGGGCCGGGGGCTGGAGGACAGGTTTGTG	/5Biosg/GGCGTCGTCAGCAATCGC	TCGGCATTCCTGCTGAACCGCTCTTCCGATCTGAACCGGACCAATCAGCGG	ACACTCTTTCCCTACACGACGCTCTTCCGATCTTTACCTGGCCGGGTCTCGG
rs185220	GGTGCCAGGAACACTGAGGGCGG	GGCCCGGGAGGAGAGGGGGCCGCGCTCGGCCGCCTTCCCCTGGCTCCGCTCTCAGTGTTCCTGGCACCGCCTGACTTCTGTTGCTCTGGGGCTTCGTCCT	/5Biosg/ACCTCCTTCCAGCTCTACGC	TCGGCATTCCTGCTGAACCGCTCTTCCGATCTTTCAGAGAGGTGAGGTCAGG	ACACTCTTTCCCTACACGACGCTCTTCCGATCTGAAGCGGTACTTGTAACGGC
rs141252451	CGTGCCCAGAAGCCACCACCAGG	AGACTTACTGAACAGCCAGGTTTCAGAGACATGCTGGAGCCCCCTGGTGTGGTGGCTTCTGGGCACGGTAATAGCCATAACTGCAGGGTGAATGGAACCTG	/5Biosg/TAGATCCCTAACCCTCCTTGC	TCGGCATTCCTGCTGAACCGCTCTTCCGATCTCAAGATAACATAGTGACAAAGTACTTTG	ACACTCTTTCCCTACACGACGCTCTTCCGATCTGTCAGTTGGGATTGTCCAGC
rs12269414 HDR oligos
CTCF_1	AAGGCCGTGAACTGTGCTGCTTCTGCTCCAAGAGCCTTGGTTTTGCTGDCATCTGCTGCTCCACGCCAGGCAGTGCACTGCGATTCACCAAGGCCTTGCT
CTCF_2	AAGGCCGTGAACTGTGCTGCTTCTGCTCCAAGAGCCTTGGTTTTGCTGCDATCTGCTGCTCCACGCCAGGCAGTGCACTGCGATTCACCAAGGCCTTGCT
CTCF_4	AAGGCCGTGAACTGTGCTGCTTCTGCTCCAAGAGCCTTGGTTTTGCTGCCAVCTGCTGCTCCACGCCAGGCAGTGCACTGCGATTCACCAAGGCCTTGCT
CTCF_5	AAGGCCGTGAACTGTGCTGCTTCTGCTCCAAGAGCCTTGGTTTTGCTGCCATDTGCTGCTCCACGCCAGGCAGTGCACTGCGATTCACCAAGGCCTTGCT
CTCF_6	AAGGCCGTGAACTGTGCTGCTTCTGCTCCAAGAGCCTTGGTTTTGCTGCCATCVGCTGCTCCACGCCAGGCAGTGCACTGCGATTCACCAAGGCCTTGCT
CTCF_7	AAGGCCGTGAACTGTGCTGCTTCTGCTCCAAGAGCCTTGGTTTTGCTGCCATCTHCTGCTCCACGCCAGGCAGTGCACTGCGATTCACCAAGGCCTTGCT
CTCF_8	AAGGCCGTGAACTGTGCTGCTTCTGCTCCAAGAGCCTTGGTTTTGCTGCCATCTGDTGCTCCACGCCAGGCAGTGCACTGCGATTCACCAAGGCCTTGCT
CTCF_9	AAGGCCGTGAACTGTGCTGCTTCTGCTCCAAGAGCCTTGGTTTTGCTGCCATCTGCVGCTCCACGCCAGGCAGTGCACTGCGATTCACCAAGGCCTTGCT
CTCF_10	AAGGCCGTGAACTGTGCTGCTTCTGCTCCAAGAGCCTTGGTTTTGCTGCCATCTGCTHCTCCACGCCAGGCAGTGCACTGCGATTCACCAAGGCCTTGCT

### Sheet: 3-SNP editing results
Supplementary Table 3 - Statistical summary of targeted SNPs
Region	Gene	SNP	HDR allele fraction	Deletion allele fraction	WT allele fraction	P value - HDR effect	HDR effect	HDR 95% conf interval low	HDF 95% conf interval high	P value - Del effect (13-bp window)	Del effect (13-bp window)	Del 95% conf interval low (13-bp window)	Del 95% conf interval high (13-bp window)	P value - Del effect (all dels)	Del effect (all dels)	Del 95% conf interval low (all dels)	Del 95% conf interval high (all dels)
1	intergenic - TARS1	rs55685444	0.24503	0.632002	0.0996103	0.0514628	0.83702	0.663992	1.01005	0.00842568	0.899635	0.847104	0.952166	0.000537608	0.808479	0.760864	0.856095
2	intergenic	rs12269414	0.0408845	0.857308	0.0950459	0.000520091	0.596136	0.516628	0.675644	0.000195307	0.214057	0.178257	0.249857	0.000726657	0.228424	0.207185	0.249662
3	intergenic	rs7729529	0.447809	0.430791	0.107592	0.0039872	0.762611	0.69294	0.832282	5.5819e-05	0.42741	0.411704	0.443117	0.000175986	0.344428	0.326583	0.362273
4	MUL1	rs6700034	0.0484579	0.707903	0.234981	0.0773631	1.07796	0.986784	1.16915	0.000222677	0.733517	0.688587	0.778447	0.000328914	0.555977	0.512211	0.599744
5	ABHD4	rs8011143	0.453909	0.512208	0.018175	0.141706	0.904519	0.767879	1.04116	0.0275595	1.36779	1.0699	1.66568	0.513033	1.0396	0.866058	1.21314
6	NUCB2	rs4757506	0.0172008	0.335397	0.639187	1.56242e-05	1.88196	1.80119	1.96273	0.0575808	0.559642	0.291341	0.827942	0.00481216	0.439068	0.240314	0.637822
7	SETD9	rs185220	0.0193058	0.384352	0.588087	0.0024566	1.63273	1.43381	1.83166	0.000258579	1.22276	1.17533	1.27018	7.10768e-05	0.775159	0.752039	0.798278
8	MIR8070	rs141252451	0.0406084	0.631758	0.323329	3.81602e-05	0.286828	0.248403	0.325254	0.000275039	0.845188	0.818218	0.872159	3.20172e-05	0.501366	0.473912	0.528821

### Sheet: 4-CTCF editing results
Supplementary Table 4 - Statistical summary of CTCF site mutagenesis near rs12269414
Mutation (motif pos / base)	SNP	HDR allele fraction	Deletion allele fraction	WT allele fraction	P value - HDR effect	HDR effect	HDR 95% conf interval low	HDF 95% conf interval high
CTCF_10_A		0.00108809	0.856546	0.0780369	0.619156	0.971103	0.851242	1.09096
CTCF_10_G		0.000925163	0.856546	0.0780369	0.0125741	0.773667	0.612148	0.935186
CTCF_10_T		0.00098056	0.856546	0.0780369	0.019256	0.817502	0.675334	0.95967
CTCF_9_C		0.00250989	0.856549	0.0780372	1.14598e-05	0.626505	0.525286	0.727725
CTCF_9_G		0.00106544	0.856549	0.0780372	0.0103327	0.754882	0.589672	0.920091
CTCF_9_T		0.00139129	0.856549	0.0780372	0.00503413	1.29278	1.10134	1.48421
CTCF_8_A		0.000854549	0.856566	0.0780387	0.000181064	1.61953	1.34885	1.89022
CTCF_8_C		0.00292909	0.856566	0.0780387	1.98689e-05	1.2263	1.1487	1.3039
CTCF_8_T		0.00234854	0.856566	0.0780387	0.00241168	0.828717	0.73395	0.923484
CTCF_7_A		0.0036748	0.856591	0.0780412	0.000335381	1.2639	1.14278	1.38502
CTCF_7_G		0.00308698	0.856591	0.0780412	0.0120018	0.868256	0.7734	0.963112
CTCF_7_T		0.00184259	0.856591	0.0780412	0.00185502	1.28423	1.12965	1.43881
CTCF_6_C		0.00314127	0.856565	0.0780388	1.72003e-10	0.405869	0.342341	0.469396
CTCF_6_G		0.00241639	0.856565	0.0780388	2.36745e-08	0.675495	0.616661	0.734329
CTCF_6_T		0.00328863	0.856565	0.0780388	3.33819e-05	0.641387	0.530275	0.752498
CTCF_5_A		0.00331581	0.857522	0.0781257	1.49535e-14	0.419492	0.384156	0.454829
CTCF_5_C		0.00325677	0.857522	0.0781257	2.4857e-08	0.462638	0.390604	0.534673
CTCF_5_T		0.00258231	0.857522	0.0781257	3.28697e-10	0.435041	0.365902	0.504181
CTCF_4_C		0.00230826	0.857545	0.0781278	1.20526e-09	0.439079	0.366583	0.511575
CTCF_4_G		0.00146678	0.857545	0.0781278	0.0300548	1.16265	1.01238	1.31292
CTCF_4_T		0.00181618	0.857545	0.0781278	1.24185e-17	0.215437	0.189229	0.241645
CTCF_2_A	rs12269414	0.00176887	0.857447	0.0781188	9.51145e-08	0.546945	0.463089	0.630801
CTCF_2_C		0.00154125	0.857447	0.0781188	0.017414	0.804981	0.655987	0.953974
CTCF_2_T		0.0010875	0.857447	0.0781188	1.14253e-05	0.587769	0.468818	0.706719
CTCF_1_A		0.00170338	0.857334	0.0781083	1.70145e-09	0.464621	0.389531	0.539712
CTCF_1_C		0.00237972	0.857334	0.0781083	1.99555e-10	0.47361	0.410718	0.536502
CTCF_1_T		0.00141527	0.857334	0.0781083	0.974048	1.00161	0.895279	1.10794
